# Timescale and genetic linkage explain the variable impact of defense systems on horizontal gene transfer

**DOI:** 10.1101/2024.02.29.582795

**Authors:** Yang Liu, João Botelho, Jaime Iranzo

**Affiliations:** Centro de Biotecnología y Genómica de Plantas, Universidad Politécnica de Madrid (UPM) - Instituto Nacional de Investigación y Tecnología Agraria y Alimentaria (INIA-CSIC), Madrid, Spain; Centro de Astrobiología (CAB), CSIC-INTA, Madrid, Spain; Institute for Biocomputation and Physics of Complex Systems (BIFI), University of Zaragoza, Zaragoza, Spain

**Keywords:** defense system, horizontal gene transfer, mobile genetic element, CRISPR-Cas, phage, plasmid, comparative genomics

## Abstract

Prokaryotes have evolved a wide repertoire of defense systems to prevent invasion by mobile genetic elements (MGE). However, because MGE are vehicles for the exchange of beneficial accessory genes, defense systems could consequently impede rapid adaptation in microbial populations. Here, we study how defense systems impact horizontal gene transfer (HGT) in the short and long terms. By combining comparative genomics and phylogeny-aware statistical methods, we quantified the association between the presence of 7 widespread defense systems and the abundance of MGE in the genomes of 196 bacterial and 1 archaeal species. We also calculated the differences in the rates of gene gain and loss between lineages that possess and lack each defense system. Our results show that the impact of defense systems on HGT is highly taxon- and system-dependent. CRISPR-Cas stands out as the defense system that most often associates with a decrease in the number of MGE and reduced gene acquisition. Timescale analysis reveals that defense systems must persist in a lineage for a relatively long time to exert an appreciable negative impact on HGT. In contrast, at short evolutionary times, defense systems, MGE, and gene gain rates tend to be positively correlated. Based on these results and given the high turnover rates experienced by defense systems, we propose that the inhibitory effect of most defense systems on HGT is masked by recent co-transfer events involving MGE.
