## Supplemental Table S2 for "Timescale and genetic linkage explain the variable impact of defense systems on horizontal gene transfer"

# Table S2: List of species included in the study, number of genomes per species, and number of genomes that contain each class of defense system.
gtdb202_species	ncbi_species	gtdb202_taxonomy	num_genomes	num_Abi	num_CBASS	num_CRISPR	num_DMS	num_DRT	num_gabija	num_RM
Acetobacter pasteurianus	Acetobacter pasteurianus	d__Bacteria;p__Proteobacteria;c__Alphaproteobacteria;o__Acetobacterales;f__Acetobacteraceae;g__Acetobacter;s__Acetobacter pasteurianus	23	14	5	15	22	3	3	22
Acinetobacter baumannii	Acinetobacter baumannii	d__Bacteria;p__Proteobacteria;c__Gammaproteobacteria;o__Pseudomonadales;f__Moraxellaceae;g__Acinetobacter;s__Acinetobacter baumannii	500	73	65	350	407	94	133	233
Acinetobacter calcoaceticus	Acinetobacter calcoaceticus	d__Bacteria;p__Proteobacteria;c__Gammaproteobacteria;o__Pseudomonadales;f__Moraxellaceae;g__Acinetobacter;s__Acinetobacter calcoaceticus	19	5	1	6	10	3	5	9
Acinetobacter haemolyticus	Acinetobacter haemolyticus	d__Bacteria;p__Proteobacteria;c__Gammaproteobacteria;o__Pseudomonadales;f__Moraxellaceae;g__Acinetobacter;s__Acinetobacter haemolyticus	42	18	36	7	42	10	15	41
Acinetobacter indicus	Acinetobacter indicus	d__Bacteria;p__Proteobacteria;c__Gammaproteobacteria;o__Pseudomonadales;f__Moraxellaceae;g__Acinetobacter;s__Acinetobacter indicus	94	62	15	21	94	11	5	89
Acinetobacter junii	Acinetobacter junii	d__Bacteria;p__Proteobacteria;c__Gammaproteobacteria;o__Pseudomonadales;f__Moraxellaceae;g__Acinetobacter;s__Acinetobacter junii	42	27	18	20	42	18	17	41
Acinetobacter nosocomialis	Acinetobacter nosocomialis	d__Bacteria;p__Proteobacteria;c__Gammaproteobacteria;o__Pseudomonadales;f__Moraxellaceae;g__Acinetobacter;s__Acinetobacter nosocomialis	112	34	45	5	109	22	23	103
Acinetobacter radioresistens	Acinetobacter radioresistens	d__Bacteria;p__Proteobacteria;c__Gammaproteobacteria;o__Pseudomonadales;f__Moraxellaceae;g__Acinetobacter;s__Acinetobacter radioresistens	27	3	17	14	23	1	2	21
Acinetobacter soli	Acinetobacter soli	d__Bacteria;p__Proteobacteria;c__Gammaproteobacteria;o__Pseudomonadales;f__Moraxellaceae;g__Acinetobacter;s__Acinetobacter soli	16	5	7	5	16	3	1	15
Aeromonas caviae	Aeromonas caviae	d__Bacteria;p__Proteobacteria;c__Gammaproteobacteria;o__Enterobacterales;f__Aeromonadaceae;g__Aeromonas;s__Aeromonas caviae	49	17	20	10	48	12	17	48
Aeromonas veronii	Aeromonas veronii	d__Bacteria;p__Proteobacteria;c__Gammaproteobacteria;o__Enterobacterales;f__Aeromonadaceae;g__Aeromonas;s__Aeromonas veronii	77	26	29	8	72	21	25	73
Agathobaculum butyriciproducens	Agathobaculum butyriciproducens	d__Bacteria;p__Firmicutes_A;c__Clostridia;o__Oscillospirales;f__Butyricicoccaceae;g__Agathobaculum;s__Agathobaculum butyriciproducens	12	5	0	7	12	1	2	12
Aggregatibacter actinomycetemcomitans	Aggregatibacter actinomycetemcomitans	d__Bacteria;p__Proteobacteria;c__Gammaproteobacteria;o__Enterobacterales;f__Pasteurellaceae;g__Aggregatibacter;s__Aggregatibacter actinomycetemcomitans	64	64	25	32	63	0	0	14
Alcaligenes faecalis	Alcaligenes faecalis	d__Bacteria;p__Proteobacteria;c__Gammaproteobacteria;o__Burkholderiales;f__Burkholderiaceae;g__Alcaligenes;s__Alcaligenes faecalis	15	10	7	5	9	5	1	8
Aliarcobacter butzleri	Arcobacter butzleri	d__Bacteria;p__Campylobacterota;c__Campylobacteria;o__Campylobacterales;f__Arcobacteraceae;g__Aliarcobacter;s__Aliarcobacter butzleri	33	16	1	8	31	3	2	33
Aliivibrio fischeri	Aliivibrio fischeri	d__Bacteria;p__Proteobacteria;c__Gammaproteobacteria;o__Enterobacterales;f__Vibrionaceae;g__Aliivibrio;s__Aliivibrio fischeri	37	15	3	6	37	21	7	36
Bacillus altitudinis	Bacillus aerius, Bacillus aerophilus, Bacillus altitudinis, Bacillus pumilus, Bacillus stratosphericus	d__Bacteria;p__Firmicutes;c__Bacilli;o__Bacillales;f__Bacillaceae;g__Bacillus;s__Bacillus altitudinis	72	6	1	12	62	14	11	62
Bacillus pumilus	Bacillus pumilus	d__Bacteria;p__Firmicutes;c__Bacilli;o__Bacillales;f__Bacillaceae;g__Bacillus;s__Bacillus pumilus	93	16	10	29	45	11	4	43
Bacillus safensis	Bacillus safensis, Bacillus stratosphericus	d__Bacteria;p__Firmicutes;c__Bacilli;o__Bacillales;f__Bacillaceae;g__Bacillus;s__Bacillus safensis	44	5	2	11	27	3	6	28
Bacillus_A bombysepticus	Bacillus bombysepticus, Bacillus cereus, Bacillus thuringiensis, Bacillus wiedmannii	d__Bacteria;p__Firmicutes;c__Bacilli;o__Bacillales;f__Bacillaceae_G;g__Bacillus_A;s__Bacillus_A bombysepticus	118	21	8	11	71	15	13	81
Bacillus_A mycoides	Bacillus mycoides	d__Bacteria;p__Firmicutes;c__Bacilli;o__Bacillales;f__Bacillaceae_G;g__Bacillus_A;s__Bacillus_A mycoides	43	7	2	5	32	2	4	28
Bacillus_A paranthracis	Bacillus cereus	d__Bacteria;p__Firmicutes;c__Bacilli;o__Bacillales;f__Bacillaceae_G;g__Bacillus_A;s__Bacillus_A paranthracis	57	9	9	6	34	2	14	33
Bacillus_A pseudomycoides	Bacillus pseudomycoides	d__Bacteria;p__Firmicutes;c__Bacilli;o__Bacillales;f__Bacillaceae_G;g__Bacillus_A;s__Bacillus_A pseudomycoides	52	2	9	11	32	1	2	32
Bacillus_A thuringiensis	Bacillus thuringiensis	d__Bacteria;p__Firmicutes;c__Bacilli;o__Bacillales;f__Bacillaceae_G;g__Bacillus_A;s__Bacillus_A thuringiensis	77	13	2	9	44	11	9	56
Bacillus_A thuringiensis_S	Bacillus cereus	d__Bacteria;p__Firmicutes;c__Bacilli;o__Bacillales;f__Bacillaceae_G;g__Bacillus_A;s__Bacillus_A thuringiensis_S	77	13	10	13	52	6	22	70
Bacillus_A toyonensis	Bacillus cereus	d__Bacteria;p__Firmicutes;c__Bacilli;o__Bacillales;f__Bacillaceae_G;g__Bacillus_A;s__Bacillus_A toyonensis	78	9	9	18	59	6	10	63
Bacillus_A wiedmannii	Bacillus wiedmannii	d__Bacteria;p__Firmicutes;c__Bacilli;o__Bacillales;f__Bacillaceae_G;g__Bacillus_A;s__Bacillus_A wiedmannii	89	14	12	5	62	17	14	54
Bacteroides caccae	Bacteroides caccae	d__Bacteria;p__Bacteroidota;c__Bacteroidia;o__Bacteroidales;f__Bacteroidaceae;g__Bacteroides;s__Bacteroides caccae	36	31	0	20	36	9	0	36
Bacteroides cellulosilyticus	Bacteroides cellulosilyticus	d__Bacteria;p__Bacteroidota;c__Bacteroidia;o__Bacteroidales;f__Bacteroidaceae;g__Bacteroides;s__Bacteroides cellulosilyticus	12	9	1	6	12	5	5	11
Bacteroides eggerthii	Bacteroides eggerthii	d__Bacteria;p__Bacteroidota;c__Bacteroidia;o__Bacteroidales;f__Bacteroidaceae;g__Bacteroides;s__Bacteroides eggerthii	17	16	2	8	17	9	2	14
Bacteroides fragilis	Bacteroides fragilis	d__Bacteria;p__Bacteroidota;c__Bacteroidia;o__Bacteroidales;f__Bacteroidaceae;g__Bacteroides;s__Bacteroides fragilis	79	75	13	62	79	14	33	79
Bacteroides fragilis_A	Bacteroides fragilis	d__Bacteria;p__Bacteroidota;c__Bacteroidia;o__Bacteroidales;f__Bacteroidaceae;g__Bacteroides;s__Bacteroides fragilis_A	22	22	3	13	22	2	7	22
Bacteroides thetaiotaomicron	Bacteroides thetaiotaomicron	d__Bacteria;p__Bacteroidota;c__Bacteroidia;o__Bacteroidales;f__Bacteroidaceae;g__Bacteroides;s__Bacteroides thetaiotaomicron	27	22	4	11	24	9	5	24
Bacteroides uniformis	Bacteroides uniformis	d__Bacteria;p__Bacteroidota;c__Bacteroidia;o__Bacteroidales;f__Bacteroidaceae;g__Bacteroides;s__Bacteroides uniformis	148	140	10	32	148	48	57	143
Bariatricus comes	Coprococcus comes	d__Bacteria;p__Firmicutes_A;c__Clostridia;o__Lachnospirales;f__Lachnospiraceae;g__Bariatricus;s__Bariatricus comes	24	20	2	10	15	3	3	22
Bifidobacterium adolescentis	Bifidobacterium adolescentis	d__Bacteria;p__Actinobacteriota;c__Actinomycetia;o__Actinomycetales;f__Bifidobacteriaceae;g__Bifidobacterium;s__Bifidobacterium adolescentis	55	39	0	34	49	0	0	34
Bifidobacterium moukalabense	Bifidobacterium moukalabense	d__Bacteria;p__Actinobacteriota;c__Actinomycetia;o__Actinomycetales;f__Bifidobacteriaceae;g__Bifidobacterium;s__Bifidobacterium moukalabense	13	3	0	8	13	0	0	10
Bifidobacterium pseudocatenulatum	Bifidobacterium pseudocatenulatum	d__Bacteria;p__Actinobacteriota;c__Actinomycetia;o__Actinomycetales;f__Bifidobacteriaceae;g__Bifidobacterium;s__Bifidobacterium pseudocatenulatum	62	34	2	55	52	0	15	50
Bifidobacterium vaginale	Gardnerella vaginalis	d__Bacteria;p__Actinobacteriota;c__Actinomycetia;o__Actinomycetales;f__Bifidobacteriaceae;g__Bifidobacterium;s__Bifidobacterium vaginale	31	30	9	18	29	16	4	29
Bifidobacterium vaginale_G	Gardnerella vaginalis	d__Bacteria;p__Actinobacteriota;c__Actinomycetia;o__Actinomycetales;f__Bifidobacteriaceae;g__Bifidobacterium;s__Bifidobacterium vaginale_G	26	25	2	13	18	0	5	18
Blautia_A obeum	Blautia obeum	d__Bacteria;p__Firmicutes_A;c__Clostridia;o__Lachnospirales;f__Lachnospiraceae;g__Blautia_A;s__Blautia_A obeum	25	25	2	5	24	4	14	25
Blautia_A wexlerae_A	Blautia wexlerae	d__Bacteria;p__Firmicutes_A;c__Clostridia;o__Lachnospirales;f__Lachnospiraceae;g__Blautia_A;s__Blautia_A wexlerae_A	13	13	4	8	13	2	0	13
Brochothrix thermosphacta	Brochothrix thermosphacta	d__Bacteria;p__Firmicutes;c__Bacilli;o__Lactobacillales;f__Listeriaceae;g__Brochothrix;s__Brochothrix thermosphacta	21	2	0	13	21	1	2	19
Carnobacterium divergens_A	Carnobacterium divergens	d__Bacteria;p__Firmicutes;c__Bacilli;o__Lactobacillales;f__Carnobacteriaceae;g__Carnobacterium;s__Carnobacterium divergens_A	16	4	1	11	15	0	0	16
Citrobacter braakii	Citrobacter freundii	d__Bacteria;p__Proteobacteria;c__Gammaproteobacteria;o__Enterobacterales;f__Enterobacteriaceae;g__Citrobacter;s__Citrobacter braakii	46	18	4	26	46	18	17	46
Citrobacter_B koseri	Citrobacter koseri	d__Bacteria;p__Proteobacteria;c__Gammaproteobacteria;o__Enterobacterales;f__Enterobacteriaceae;g__Citrobacter_B;s__Citrobacter_B koseri	30	30	1	16	30	10	7	30
Clostridioides difficile	Clostridioides difficile	d__Bacteria;p__Firmicutes_A;c__Clostridia;o__Peptostreptococcales;f__Peptostreptococcaceae;g__Clostridioides;s__Clostridioides difficile	501	245	8	351	490	15	177	468
Clostridium butyricum	Clostridium butyricum	d__Bacteria;p__Firmicutes_A;c__Clostridia;o__Clostridiales;f__Clostridiaceae;g__Clostridium;s__Clostridium butyricum	34	14	2	9	31	30	19	28
Clostridium_F botulinum	Clostridium botulinum	d__Bacteria;p__Firmicutes_A;c__Clostridia;o__Clostridiales;f__Clostridiaceae;g__Clostridium_F;s__Clostridium_F botulinum	86	6	5	56	84	3	14	84
Clostridium_F botulinum_A	Clostridium botulinum	d__Bacteria;p__Firmicutes_A;c__Clostridia;o__Clostridiales;f__Clostridiaceae;g__Clostridium_F;s__Clostridium_F botulinum_A	22	1	1	15	22	7	1	22
Clostridium_P perfringens	Clostridium perfringens	d__Bacteria;p__Firmicutes_A;c__Clostridia;o__Clostridiales;f__Clostridiaceae;g__Clostridium_P;s__Clostridium_P perfringens	86	10	9	41	67	10	20	70
Clostridium_Q sp003024715		d__Bacteria;p__Firmicutes_A;c__Clostridia;o__Lachnospirales;f__Lachnospiraceae;g__Clostridium_Q;s__Clostridium_Q sp003024715	13	13	0	7	13	3	3	13
Coprococcus eutactus_A	Coprococcus eutactus	d__Bacteria;p__Firmicutes_A;c__Clostridia;o__Lachnospirales;f__Lachnospiraceae;g__Coprococcus;s__Coprococcus eutactus_A	12	12	0	7	12	2	3	12
Corynebacterium amycolatum_A	Corynebacterium amycolatum	d__Bacteria;p__Actinobacteriota;c__Actinomycetia;o__Mycobacteriales;f__Mycobacteriaceae;g__Corynebacterium;s__Corynebacterium amycolatum_A	19	3	0	7	17	0	3	19
Corynebacterium diphtheriae	Corynebacterium diphtheriae	d__Bacteria;p__Actinobacteriota;c__Actinomycetia;o__Mycobacteriales;f__Mycobacteriaceae;g__Corynebacterium;s__Corynebacterium diphtheriae	213	209	0	186	213	0	5	213
Corynebacterium glutamicum	Corynebacterium crenatum	d__Bacteria;p__Actinobacteriota;c__Actinomycetia;o__Mycobacteriales;f__Mycobacteriaceae;g__Corynebacterium;s__Corynebacterium glutamicum	63	29	1	7	61	9	17	63
Corynebacterium pseudotuberculosis	Corynebacterium pseudotuberculosis	d__Bacteria;p__Actinobacteriota;c__Actinomycetia;o__Mycobacteriales;f__Mycobacteriaceae;g__Corynebacterium;s__Corynebacterium pseudotuberculosis	116	107	0	15	4	0	56	31
Cronobacter sakazakii	Cronobacter sakazakii	d__Bacteria;p__Proteobacteria;c__Gammaproteobacteria;o__Enterobacterales;f__Enterobacteriaceae;g__Cronobacter;s__Cronobacter sakazakii	216	48	53	204	216	46	33	216
Cutibacterium acnes	Cutibacterium acnes	d__Bacteria;p__Actinobacteriota;c__Actinomycetia;o__Propionibacteriales;f__Propionibacteriaceae;g__Cutibacterium;s__Cutibacterium acnes	189	69	0	22	18	0	40	51
Dehalococcoides mccartyi_B	Dehalococcoides mccartyi	d__Bacteria;p__Chloroflexota;c__Dehalococcoidia;o__Dehalococcoidales;f__Dehalococcoidaceae;g__Dehalococcoides;s__Dehalococcoides mccartyi_B	22	1	1	8	20	1	2	20
Dorea formicigenerans	Dorea formicigenerans	d__Bacteria;p__Firmicutes_A;c__Clostridia;o__Lachnospirales;f__Lachnospiraceae;g__Dorea;s__Dorea formicigenerans	22	22	2	8	20	0	3	22
Eggerthella lenta	Eggerthella lenta	d__Bacteria;p__Actinobacteriota;c__Coriobacteriia;o__Coriobacteriales;f__Eggerthellaceae;g__Eggerthella;s__Eggerthella lenta	32	32	4	18	32	1	0	28
Elizabethkingia anophelis	Elizabethkingia anophelis	d__Bacteria;p__Bacteroidota;c__Bacteroidia;o__Flavobacteriales;f__Weeksellaceae;g__Elizabethkingia;s__Elizabethkingia anophelis	37	6	6	11	35	7	15	30
Elizabethkingia meningoseptica	Elizabethkingia meningoseptica	d__Bacteria;p__Bacteroidota;c__Bacteroidia;o__Flavobacteriales;f__Weeksellaceae;g__Elizabethkingia;s__Elizabethkingia meningoseptica	27	23	18	8	26	5	3	25
Enterobacter bugandensis	Enterobacter bugandensis	d__Bacteria;p__Proteobacteria;c__Gammaproteobacteria;o__Enterobacterales;f__Enterobacteriaceae;g__Enterobacter;s__Enterobacter bugandensis	35	13	7	10	35	8	5	35
Enterobacter cloacae	Enterobacter cloacae	d__Bacteria;p__Proteobacteria;c__Gammaproteobacteria;o__Enterobacterales;f__Enterobacteriaceae;g__Enterobacter;s__Enterobacter cloacae	51	15	10	8	51	17	17	51
Enterobacter hormaechei_A	Enterobacter hormaechei	d__Bacteria;p__Proteobacteria;c__Gammaproteobacteria;o__Enterobacterales;f__Enterobacteriaceae;g__Enterobacter;s__Enterobacter hormaechei_A	176	20	28	125	176	22	51	176
Enterobacter kobei	Enterobacter kobei	d__Bacteria;p__Proteobacteria;c__Gammaproteobacteria;o__Enterobacterales;f__Enterobacteriaceae;g__Enterobacter;s__Enterobacter kobei	58	8	8	25	58	20	12	58
Enterobacter roggenkampii	Lelliottia nimipressuralis	d__Bacteria;p__Proteobacteria;c__Gammaproteobacteria;o__Enterobacterales;f__Enterobacteriaceae;g__Enterobacter;s__Enterobacter roggenkampii	58	10	14	21	58	13	23	58
Enterococcus faecalis	Enterococcus faecalis	d__Bacteria;p__Firmicutes;c__Bacilli;o__Lactobacillales;f__Enterococcaceae;g__Enterococcus;s__Enterococcus faecalis	501	292	45	350	428	23	69	440
Enterococcus_B hirae	Enterococcus hirae	d__Bacteria;p__Firmicutes;c__Bacilli;o__Lactobacillales;f__Enterococcaceae;g__Enterococcus_B;s__Enterococcus_B hirae	149	149	8	106	122	2	7	124
Enterococcus_B lactis	Enterococcus faecium	d__Bacteria;p__Firmicutes;c__Bacilli;o__Lactobacillales;f__Enterococcaceae;g__Enterococcus_B;s__Enterococcus_B lactis	157	141	13	32	117	6	10	106
Enterococcus_B pernyi	Enterococcus mundtii	d__Bacteria;p__Firmicutes;c__Bacilli;o__Lactobacillales;f__Enterococcaceae;g__Enterococcus_B;s__Enterococcus_B pernyi	13	9	0	8	6	0	2	5
Enterococcus_E cecorum	Enterococcus cecorum	d__Bacteria;p__Firmicutes;c__Bacilli;o__Lactobacillales;f__Enterococcaceae;g__Enterococcus_E;s__Enterococcus_E cecorum	19	13	4	13	17	2	2	19
Escherichia coli	Escherichia coli	d__Bacteria;p__Proteobacteria;c__Gammaproteobacteria;o__Enterobacterales;f__Enterobacteriaceae;g__Escherichia;s__Escherichia coli	500	171	190	350	500	52	124	500
Escherichia coli_D	Escherichia coli	d__Bacteria;p__Proteobacteria;c__Gammaproteobacteria;o__Enterobacterales;f__Enterobacteriaceae;g__Escherichia;s__Escherichia coli_D	501	293	58	351	501	225	97	501
Escherichia dysenteriae	Escherichia coli	d__Bacteria;p__Proteobacteria;c__Gammaproteobacteria;o__Enterobacterales;f__Enterobacteriaceae;g__Escherichia;s__Escherichia dysenteriae	500	115	14	350	500	25	13	500
Escherichia flexneri	Escherichia coli	d__Bacteria;p__Proteobacteria;c__Gammaproteobacteria;o__Enterobacterales;f__Enterobacteriaceae;g__Escherichia;s__Escherichia flexneri	500	148	63	350	499	86	68	499
Escherichia sp000208585	Escherichia coli	d__Bacteria;p__Proteobacteria;c__Gammaproteobacteria;o__Enterobacterales;f__Enterobacteriaceae;g__Escherichia;s__Escherichia sp000208585	13	7	0	8	13	0	1	13
Faecalibacterium prausnitzii	Faecalibacterium prausnitzii	d__Bacteria;p__Firmicutes_A;c__Clostridia;o__Oscillospirales;f__Ruminococcaceae;g__Faecalibacterium;s__Faecalibacterium prausnitzii	30	29	10	8	30	10	0	30
Faecalibacterium prausnitzii_C	Faecalibacterium prausnitzii	d__Bacteria;p__Firmicutes_A;c__Clostridia;o__Oscillospirales;f__Ruminococcaceae;g__Faecalibacterium;s__Faecalibacterium prausnitzii_C	24	21	3	16	24	13	2	24
Faecalibacterium prausnitzii_D	Faecalibacterium prausnitzii	d__Bacteria;p__Firmicutes_A;c__Clostridia;o__Oscillospirales;f__Ruminococcaceae;g__Faecalibacterium;s__Faecalibacterium prausnitzii_D	11	9	3	6	11	2	4	11
Francisella tularensis	Francisella tularensis	d__Bacteria;p__Proteobacteria;c__Gammaproteobacteria;o__Francisellales;f__Francisellaceae;g__Francisella;s__Francisella tularensis	15	9	1	11	15	0	0	15
Fusobacterium animalis	Fusobacterium nucleatum	d__Bacteria;p__Fusobacteriota;c__Fusobacteriia;o__Fusobacteriales;f__Fusobacteriaceae;g__Fusobacterium;s__Fusobacterium animalis	20	20	0	15	20	6	15	20
Fusobacterium_C necrophorum	Fusobacterium necrophorum	d__Bacteria;p__Fusobacteriota;c__Fusobacteriia;o__Fusobacteriales;f__Fusobacteriaceae;g__Fusobacterium_C;s__Fusobacterium_C necrophorum	20	19	0	13	20	6	1	16
Geobacillus thermoleovorans	Geobacillus thermoleovorans	d__Bacteria;p__Firmicutes;c__Bacilli;o__Bacillales;f__Anoxybacillaceae;g__Geobacillus;s__Geobacillus thermoleovorans	15	6	0	10	15	0	1	15
Haemophilus haemolyticus	Haemophilus haemolyticus	d__Bacteria;p__Proteobacteria;c__Gammaproteobacteria;o__Enterobacterales;f__Pasteurellaceae;g__Haemophilus;s__Haemophilus haemolyticus	20	3	2	13	17	6	1	18
Haemophilus_D parainfluenzae	Haemophilus parainfluenzae	d__Bacteria;p__Proteobacteria;c__Gammaproteobacteria;o__Enterobacterales;f__Pasteurellaceae;g__Haemophilus_D;s__Haemophilus_D parainfluenzae	14	5	1	8	13	2	0	13
Hafnia alvei	Hafnia alvei	d__Bacteria;p__Proteobacteria;c__Gammaproteobacteria;o__Enterobacterales;f__Enterobacteriaceae;g__Hafnia;s__Hafnia alvei	23	6	4	10	22	5	5	23
Hafnia paralvei	Hafnia paralvei	d__Bacteria;p__Proteobacteria;c__Gammaproteobacteria;o__Enterobacterales;f__Enterobacteriaceae;g__Hafnia;s__Hafnia paralvei	11	5	3	6	11	7	4	9
Klebsiella aerogenes	Klebsiella aerogenes	d__Bacteria;p__Proteobacteria;c__Gammaproteobacteria;o__Enterobacterales;f__Enterobacteriaceae;g__Klebsiella;s__Klebsiella aerogenes	142	39	10	12	142	37	40	142
Klebsiella pneumoniae	Klebsiella pneumoniae	d__Bacteria;p__Proteobacteria;c__Gammaproteobacteria;o__Enterobacterales;f__Enterobacteriaceae;g__Klebsiella;s__Klebsiella pneumoniae	501	467	159	350	500	128	184	500
Klebsiella quasipneumoniae	Klebsiella quasipneumoniae	d__Bacteria;p__Proteobacteria;c__Gammaproteobacteria;o__Enterobacterales;f__Enterobacteriaceae;g__Klebsiella;s__Klebsiella quasipneumoniae	277	106	50	19	277	87	49	277
Klebsiella variicola	Klebsiella variicola	d__Bacteria;p__Proteobacteria;c__Gammaproteobacteria;o__Enterobacterales;f__Enterobacteriaceae;g__Klebsiella;s__Klebsiella variicola	234	202	59	47	234	84	59	233
Klebsiella_A grimontii	Klebsiella grimontii, Klebsiella michiganensis, Klebsiella oxytoca	d__Bacteria;p__Proteobacteria;c__Gammaproteobacteria;o__Enterobacterales;f__Enterobacteriaceae;g__Klebsiella_A;s__Klebsiella_A grimontii	56	5	22	20	55	13	18	55
Klebsiella_A michiganensis	Klebsiella michiganensis	d__Bacteria;p__Proteobacteria;c__Gammaproteobacteria;o__Enterobacterales;f__Enterobacteriaceae;g__Klebsiella_A;s__Klebsiella_A michiganensis	57	21	16	5	57	26	14	57
Klebsiella_A oxytoca	Klebsiella oxytoca	d__Bacteria;p__Proteobacteria;c__Gammaproteobacteria;o__Enterobacterales;f__Enterobacteriaceae;g__Klebsiella_A;s__Klebsiella_A oxytoca	63	21	8	24	62	13	24	57
Lacticaseibacillus paracasei	Lactobacillus paracasei	d__Bacteria;p__Firmicutes;c__Bacilli;o__Lactobacillales;f__Lactobacillaceae;g__Lacticaseibacillus;s__Lacticaseibacillus paracasei	131	85	21	82	126	30	19	113
Lacticaseibacillus rhamnosus	Lactobacillus rhamnosus	d__Bacteria;p__Firmicutes;c__Bacilli;o__Lactobacillales;f__Lactobacillaceae;g__Lacticaseibacillus;s__Lacticaseibacillus rhamnosus	133	93	11	59	131	41	44	106
Lactobacillus crispatus	Lactobacillus crispatus	d__Bacteria;p__Firmicutes;c__Bacilli;o__Lactobacillales;f__Lactobacillaceae;g__Lactobacillus;s__Lactobacillus crispatus	75	70	7	38	75	9	4	75
Lactobacillus helveticus	Lactobacillus helveticus	d__Bacteria;p__Firmicutes;c__Bacilli;o__Lactobacillales;f__Lactobacillaceae;g__Lactobacillus;s__Lactobacillus helveticus	57	31	1	45	53	18	1	56
Lactobacillus iners	Lactobacillus iners	d__Bacteria;p__Firmicutes;c__Bacilli;o__Lactobacillales;f__Lactobacillaceae;g__Lactobacillus;s__Lactobacillus iners	21	13	0	11	21	0	2	21
Lactobacillus johnsonii	Lactobacillus johnsonii	d__Bacteria;p__Firmicutes;c__Bacilli;o__Lactobacillales;f__Lactobacillaceae;g__Lactobacillus;s__Lactobacillus johnsonii	28	10	0	9	28	12	2	28
Lactobacillus paragasseri	Lactobacillus paragasseri	d__Bacteria;p__Firmicutes;c__Bacilli;o__Lactobacillales;f__Lactobacillaceae;g__Lactobacillus;s__Lactobacillus paragasseri	20	4	0	11	20	4	4	19
Latilactobacillus sakei	Lactobacillus sakei	d__Bacteria;p__Firmicutes;c__Bacilli;o__Lactobacillales;f__Lactobacillaceae;g__Latilactobacillus;s__Latilactobacillus sakei	34	8	2	7	22	7	0	32
Legionella pneumophila	Legionella pneumophila	d__Bacteria;p__Proteobacteria;c__Gammaproteobacteria;o__Legionellales;f__Legionellaceae;g__Legionella;s__Legionella pneumophila	293	288	7	205	235	44	13	153
Levilactobacillus brevis	Lactobacillus brevis	d__Bacteria;p__Firmicutes;c__Bacilli;o__Lactobacillales;f__Lactobacillaceae;g__Levilactobacillus;s__Levilactobacillus brevis	55	12	4	17	31	1	7	35
Ligilactobacillus salivarius	Lactobacillus salivarius	d__Bacteria;p__Firmicutes;c__Bacilli;o__Lactobacillales;f__Lactobacillaceae;g__Ligilactobacillus;s__Ligilactobacillus salivarius	36	11	6	28	35	0	9	36
Limosilactobacillus fermentum	Limosilactobacillus fermentum	d__Bacteria;p__Firmicutes;c__Bacilli;o__Lactobacillales;f__Lactobacillaceae;g__Limosilactobacillus;s__Limosilactobacillus fermentum	42	9	2	31	29	2	1	41
Limosilactobacillus reuteri	Lactobacillus reuteri	d__Bacteria;p__Firmicutes;c__Bacilli;o__Lactobacillales;f__Lactobacillaceae;g__Limosilactobacillus;s__Limosilactobacillus reuteri	60	10	2	14	58	12	13	60
Limosilactobacillus reuteri_E	Lactobacillus reuteri	d__Bacteria;p__Firmicutes;c__Bacilli;o__Lactobacillales;f__Lactobacillaceae;g__Limosilactobacillus;s__Limosilactobacillus reuteri_E	34	7	1	5	28	1	1	34
Listeria innocua	Listeria innocua	d__Bacteria;p__Firmicutes;c__Bacilli;o__Lactobacillales;f__Listeriaceae;g__Listeria;s__Listeria innocua	36	8	2	28	27	3	3	25
Listeria monocytogenes	Listeria monocytogenes	d__Bacteria;p__Firmicutes;c__Bacilli;o__Lactobacillales;f__Listeriaceae;g__Listeria;s__Listeria monocytogenes	500	117	5	350	304	24	44	335
Listeria monocytogenes_B	Listeria monocytogenes	d__Bacteria;p__Firmicutes;c__Bacilli;o__Lactobacillales;f__Listeriaceae;g__Listeria;s__Listeria monocytogenes_B	342	150	20	239	260	146	47	261
Listeria monocytogenes_C	Listeria monocytogenes	d__Bacteria;p__Firmicutes;c__Bacilli;o__Lactobacillales;f__Listeriaceae;g__Listeria;s__Listeria monocytogenes_C	144	18	6	85	123	32	19	115
Mannheimia haemolytica	Mannheimia haemolytica	d__Bacteria;p__Proteobacteria;c__Gammaproteobacteria;o__Enterobacterales;f__Pasteurellaceae;g__Mannheimia;s__Mannheimia haemolytica	174	173	0	165	174	162	0	174
Mediterraneibacter faecis	[Ruminococcus] torques	d__Bacteria;p__Firmicutes_A;c__Clostridia;o__Lachnospirales;f__Lachnospiraceae;g__Mediterraneibacter;s__Mediterraneibacter faecis	16	14	0	8	15	5	6	16
Methanococcus maripaludis	Methanococcus maripaludis	d__Archaea;p__Methanobacteriota;c__Methanococci;o__Methanococcales;f__Methanococcaceae;g__Methanococcus;s__Methanococcus maripaludis	13	0	0	5	12	0	1	12
Moraxella catarrhalis	Moraxella catarrhalis	d__Bacteria;p__Proteobacteria;c__Gammaproteobacteria;o__Pseudomonadales;f__Moraxellaceae;g__Moraxella;s__Moraxella catarrhalis	172	13	12	153	172	0	0	171
Myroides odoratimimus	Myroides odoratimimus	d__Bacteria;p__Bacteroidota;c__Bacteroidia;o__Flavobacteriales;f__Flavobacteriaceae;g__Myroides;s__Myroides odoratimimus	11	2	1	6	11	7	3	11
Neisseria lactamica	Neisseria lactamica	d__Bacteria;p__Proteobacteria;c__Gammaproteobacteria;o__Burkholderiales;f__Neisseriaceae;g__Neisseria;s__Neisseria lactamica	33	32	0	19	33	0	0	33
Neisseria meningitidis	Neisseria meningitidis	d__Bacteria;p__Proteobacteria;c__Gammaproteobacteria;o__Burkholderiales;f__Neisseriaceae;g__Neisseria;s__Neisseria meningitidis	501	169	0	351	501	2	0	500
Olsenella_B sp000752675		d__Bacteria;p__Actinobacteriota;c__Coriobacteriia;o__Coriobacteriales;f__Atopobiaceae;g__Olsenella_B;s__Olsenella_B sp000752675	10	8	0	5	10	0	4	10
Paenibacillus polymyxa	Paenibacillus polymyxa	d__Bacteria;p__Firmicutes;c__Bacilli;o__Paenibacillales;f__Paenibacillaceae;g__Paenibacillus;s__Paenibacillus polymyxa	10	1	2	5	9	5	4	8
Paenibacillus polymyxa_B	Paenibacillus polymyxa	d__Bacteria;p__Firmicutes;c__Bacilli;o__Paenibacillales;f__Paenibacillaceae;g__Paenibacillus;s__Paenibacillus polymyxa_B	11	1	1	5	9	3	7	8
Parabacteroides distasonis	Parabacteroides distasonis	d__Bacteria;p__Bacteroidota;c__Bacteroidia;o__Bacteroidales;f__Tannerellaceae;g__Parabacteroides;s__Parabacteroides distasonis	51	48	12	31	51	7	4	51
Parabacteroides merdae	Parabacteroides merdae	d__Bacteria;p__Bacteroidota;c__Bacteroidia;o__Bacteroidales;f__Tannerellaceae;g__Parabacteroides;s__Parabacteroides merdae	42	40	13	27	42	9	15	39
Pediococcus acidilactici	Pediococcus acidilactici	d__Bacteria;p__Firmicutes;c__Bacilli;o__Lactobacillales;f__Lactobacillaceae;g__Pediococcus;s__Pediococcus acidilactici	139	12	28	115	56	6	60	136
Pediococcus pentosaceus	Pediococcus pentosaceus	d__Bacteria;p__Firmicutes;c__Bacilli;o__Lactobacillales;f__Lactobacillaceae;g__Pediococcus;s__Pediococcus pentosaceus	36	12	3	9	18	1	3	36
Phocaeicola dorei	Phocaeicola dorei	d__Bacteria;p__Bacteroidota;c__Bacteroidia;o__Bacteroidales;f__Bacteroidaceae;g__Phocaeicola;s__Phocaeicola dorei	50	43	18	38	50	30	11	50
Phocaeicola vulgatus	Phocaeicola vulgatus	d__Bacteria;p__Bacteroidota;c__Bacteroidia;o__Bacteroidales;f__Bacteroidaceae;g__Phocaeicola;s__Phocaeicola vulgatus	91	91	19	37	91	14	15	91
Proteus mirabilis	Proteus mirabilis	d__Bacteria;p__Proteobacteria;c__Gammaproteobacteria;o__Enterobacterales;f__Enterobacteriaceae;g__Proteus;s__Proteus mirabilis	85	74	7	28	71	53	25	67
Providencia alcalifaciens	Providencia alcalifaciens	d__Bacteria;p__Proteobacteria;c__Gammaproteobacteria;o__Enterobacterales;f__Enterobacteriaceae;g__Providencia;s__Providencia alcalifaciens	16	5	1	5	9	7	4	9
Pseudoalteromonas rhizosphaerae	Pseudoalteromonas neustonica	d__Bacteria;p__Proteobacteria;c__Gammaproteobacteria;o__Enterobacterales;f__Alteromonadaceae;g__Pseudoalteromonas;s__Pseudoalteromonas rhizosphaerae	13	13	4	8	13	7	5	12
Pseudomonas aeruginosa	Pseudomonas aeruginosa	d__Bacteria;p__Proteobacteria;c__Gammaproteobacteria;o__Pseudomonadales;f__Pseudomonadaceae;g__Pseudomonas;s__Pseudomonas aeruginosa	501	157	198	351	445	95	183	305
Pseudomonas aeruginosa_A	Pseudomonas aeruginosa	d__Bacteria;p__Proteobacteria;c__Gammaproteobacteria;o__Pseudomonadales;f__Pseudomonadaceae;g__Pseudomonas;s__Pseudomonas aeruginosa_A	31	12	13	10	27	0	6	24
Pseudomonas_A stutzeri	Pseudomonas stutzeri	d__Bacteria;p__Proteobacteria;c__Gammaproteobacteria;o__Pseudomonadales;f__Pseudomonadaceae;g__Pseudomonas_A;s__Pseudomonas_A stutzeri	38	12	6	5	38	9	5	34
Pseudomonas_E chlororaphis_F	Pseudomonas chlororaphis	d__Bacteria;p__Proteobacteria;c__Gammaproteobacteria;o__Pseudomonadales;f__Pseudomonadaceae;g__Pseudomonas_E;s__Pseudomonas_E chlororaphis_F	60	11	24	5	40	9	22	36
Ralstonia pseudosolanacearum	Ralstonia solanacearum	d__Bacteria;p__Proteobacteria;c__Gammaproteobacteria;o__Burkholderiales;f__Burkholderiaceae;g__Ralstonia;s__Ralstonia pseudosolanacearum	113	109	42	6	113	6	20	113
Ralstonia solanacearum	Ralstonia solanacearum	d__Bacteria;p__Proteobacteria;c__Gammaproteobacteria;o__Burkholderiales;f__Burkholderiaceae;g__Ralstonia;s__Ralstonia solanacearum	34	31	26	12	31	2	1	34
Ralstonia solanacearum_A	Ralstonia solanacearum	d__Bacteria;p__Proteobacteria;c__Gammaproteobacteria;o__Burkholderiales;f__Burkholderiaceae;g__Ralstonia;s__Ralstonia solanacearum_A	13	7	0	5	13	0	6	13
Riemerella anatipestifer	Riemerella anatipestifer	d__Bacteria;p__Bacteroidota;c__Bacteroidia;o__Flavobacteriales;f__Weeksellaceae;g__Riemerella;s__Riemerella anatipestifer	45	8	39	40	45	0	1	45
Rothia mucilaginosa	Rothia mucilaginosa	d__Bacteria;p__Actinobacteriota;c__Actinomycetia;o__Actinomycetales;f__Micrococcaceae;g__Rothia;s__Rothia mucilaginosa	18	15	1	13	17	0	1	18
Ruminococcus_B gnavus	[Ruminococcus] gnavus	d__Bacteria;p__Firmicutes_A;c__Clostridia;o__Lachnospirales;f__Lachnospiraceae;g__Ruminococcus_B;s__Ruminococcus_B gnavus	38	38	2	18	33	0	6	36
Salmonella diarizonae	Salmonella enterica	d__Bacteria;p__Proteobacteria;c__Gammaproteobacteria;o__Enterobacterales;f__Enterobacteriaceae;g__Salmonella;s__Salmonella diarizonae	72	16	5	64	72	53	1	72
Salmonella enterica	Salmonella enterica	d__Bacteria;p__Proteobacteria;c__Gammaproteobacteria;o__Enterobacterales;f__Enterobacteriaceae;g__Salmonella;s__Salmonella enterica	501	120	57	351	501	87	24	501
Salmonella houtenae	Salmonella enterica	d__Bacteria;p__Proteobacteria;c__Gammaproteobacteria;o__Enterobacterales;f__Enterobacteriaceae;g__Salmonella;s__Salmonella houtenae	21	12	0	5	21	3	8	21
Serratia marcescens_B	Serratia marcescens	d__Bacteria;p__Proteobacteria;c__Gammaproteobacteria;o__Enterobacterales;f__Enterobacteriaceae;g__Serratia;s__Serratia marcescens_B	27	2	13	10	24	6	2	18
Serratia marcescens_I	Serratia marcescens	d__Bacteria;p__Proteobacteria;c__Gammaproteobacteria;o__Enterobacterales;f__Enterobacteriaceae;g__Serratia;s__Serratia marcescens_I	55	15	8	7	43	21	20	39
Serratia marcescens_K	Serratia marcescens	d__Bacteria;p__Proteobacteria;c__Gammaproteobacteria;o__Enterobacterales;f__Enterobacteriaceae;g__Serratia;s__Serratia marcescens_K	244	28	66	9	236	130	56	235
Serratia nematodiphila	Serratia marcescens	d__Bacteria;p__Proteobacteria;c__Gammaproteobacteria;o__Enterobacterales;f__Enterobacteriaceae;g__Serratia;s__Serratia nematodiphila	39	10	14	5	35	13	4	35
Shewanella baltica	Shewanella baltica	d__Bacteria;p__Proteobacteria;c__Gammaproteobacteria;o__Enterobacterales;f__Shewanellaceae;g__Shewanella;s__Shewanella baltica	13	10	4	5	12	8	5	12
Staphylococcus agnetis	Staphylococcus agnetis	d__Bacteria;p__Firmicutes;c__Bacilli;o__Staphylococcales;f__Staphylococcaceae;g__Staphylococcus;s__Staphylococcus agnetis	19	4	0	8	6	0	0	16
Staphylococcus capitis	Staphylococcus capitis	d__Bacteria;p__Firmicutes;c__Bacilli;o__Staphylococcales;f__Staphylococcaceae;g__Staphylococcus;s__Staphylococcus capitis	55	4	0	8	51	1	0	52
Staphylococcus coagulans	Staphylococcus schleiferi	d__Bacteria;p__Firmicutes;c__Bacilli;o__Staphylococcales;f__Staphylococcaceae;g__Staphylococcus;s__Staphylococcus coagulans	13	6	5	8	13	3	0	13
Staphylococcus delphini	Staphylococcus delphini	d__Bacteria;p__Firmicutes;c__Bacilli;o__Staphylococcales;f__Staphylococcaceae;g__Staphylococcus;s__Staphylococcus delphini	15	14	0	8	15	2	4	15
Staphylococcus epidermidis	Staphylococcus epidermidis	d__Bacteria;p__Firmicutes;c__Bacilli;o__Staphylococcales;f__Staphylococcaceae;g__Staphylococcus;s__Staphylococcus epidermidis	447	128	31	39	274	69	26	413
Staphylococcus equorum	Staphylococcus equorum	d__Bacteria;p__Firmicutes;c__Bacilli;o__Staphylococcales;f__Staphylococcaceae;g__Staphylococcus;s__Staphylococcus equorum	29	9	2	5	20	5	2	26
Staphylococcus haemolyticus	Staphylococcus haemolyticus	d__Bacteria;p__Firmicutes;c__Bacilli;o__Staphylococcales;f__Staphylococcaceae;g__Staphylococcus;s__Staphylococcus haemolyticus	225	62	89	15	202	23	8	212
Staphylococcus lugdunensis	Staphylococcus lugdunensis	d__Bacteria;p__Firmicutes;c__Bacilli;o__Staphylococcales;f__Staphylococcaceae;g__Staphylococcus;s__Staphylococcus lugdunensis	30	3	0	14	19	0	0	19
Staphylococcus pseudintermedius	Staphylococcus pseudintermedius	d__Bacteria;p__Firmicutes;c__Bacilli;o__Staphylococcales;f__Staphylococcaceae;g__Staphylococcus;s__Staphylococcus pseudintermedius	175	110	28	52	167	34	53	172
Staphylococcus simulans	Staphylococcus simulans	d__Bacteria;p__Firmicutes;c__Bacilli;o__Staphylococcales;f__Staphylococcaceae;g__Staphylococcus;s__Staphylococcus simulans	34	3	0	29	24	3	4	34
Staphylococcus warneri	Staphylococcus warneri	d__Bacteria;p__Firmicutes;c__Bacilli;o__Staphylococcales;f__Staphylococcaceae;g__Staphylococcus;s__Staphylococcus warneri	40	23	0	15	23	2	0	37
Streptococcus agalactiae	Streptococcus agalactiae	d__Bacteria;p__Firmicutes;c__Bacilli;o__Lactobacillales;f__Streptococcaceae;g__Streptococcus;s__Streptococcus agalactiae	424	219	2	350	203	0	38	291
Streptococcus anginosus	Streptococcus anginosus, Streptococcus intermedius, Streptococcus periodonticum	d__Bacteria;p__Firmicutes;c__Bacilli;o__Lactobacillales;f__Streptococcaceae;g__Streptococcus;s__Streptococcus anginosus	50	38	7	14	48	3	1	49
Streptococcus dysgalactiae	Streptococcus dysgalactiae	d__Bacteria;p__Firmicutes;c__Bacilli;o__Lactobacillales;f__Streptococcaceae;g__Streptococcus;s__Streptococcus dysgalactiae	91	47	4	81	71	4	3	75
Streptococcus equi	Streptococcus equi	d__Bacteria;p__Firmicutes;c__Bacilli;o__Lactobacillales;f__Streptococcaceae;g__Streptococcus;s__Streptococcus equi	321	311	4	44	319	1	4	315
Streptococcus gordonii	Streptococcus gordonii	d__Bacteria;p__Firmicutes;c__Bacilli;o__Lactobacillales;f__Streptococcaceae;g__Streptococcus;s__Streptococcus gordonii	51	16	0	29	38	6	3	36
Streptococcus iniae	Streptococcus iniae	d__Bacteria;p__Firmicutes;c__Bacilli;o__Lactobacillales;f__Streptococcaceae;g__Streptococcus;s__Streptococcus iniae	58	0	58	48	10	0	0	6
Streptococcus intermedius	Streptococcus intermedius	d__Bacteria;p__Firmicutes;c__Bacilli;o__Lactobacillales;f__Streptococcaceae;g__Streptococcus;s__Streptococcus intermedius	40	28	4	21	38	0	3	35
Streptococcus mutans	Streptococcus mutans	d__Bacteria;p__Firmicutes;c__Bacilli;o__Lactobacillales;f__Streptococcaceae;g__Streptococcus;s__Streptococcus mutans	80	64	6	69	78	6	2	79
Streptococcus oralis	Streptococcus oralis	d__Bacteria;p__Firmicutes;c__Bacilli;o__Lactobacillales;f__Streptococcaceae;g__Streptococcus;s__Streptococcus oralis	21	12	0	13	19	2	2	19
Streptococcus oralis_S	Streptococcus oralis	d__Bacteria;p__Firmicutes;c__Bacilli;o__Lactobacillales;f__Streptococcaceae;g__Streptococcus;s__Streptococcus oralis_S	11	5	0	6	10	2	0	10
Streptococcus pyogenes	Streptococcus pyogenes	d__Bacteria;p__Firmicutes;c__Bacilli;o__Lactobacillales;f__Streptococcaceae;g__Streptococcus;s__Streptococcus pyogenes	500	96	0	350	496	1	24	494
Streptococcus salivarius	Streptococcus salivarius	d__Bacteria;p__Firmicutes;c__Bacilli;o__Lactobacillales;f__Streptococcaceae;g__Streptococcus;s__Streptococcus salivarius	67	35	0	43	66	23	4	63
Streptococcus sanguinis	Streptococcus sanguinis	d__Bacteria;p__Firmicutes;c__Bacilli;o__Lactobacillales;f__Streptococcaceae;g__Streptococcus;s__Streptococcus sanguinis	29	6	1	11	27	2	0	27
Streptococcus sp001556435	Streptococcus salivarius	d__Bacteria;p__Firmicutes;c__Bacilli;o__Lactobacillales;f__Streptococcaceae;g__Streptococcus;s__Streptococcus sp001556435	17	7	0	7	15	7	1	17
Streptococcus suis	Streptococcus suis	d__Bacteria;p__Firmicutes;c__Bacilli;o__Lactobacillales;f__Streptococcaceae;g__Streptococcus;s__Streptococcus suis	232	162	15	162	229	8	89	229
Streptococcus suis_W	Streptococcus suis	d__Bacteria;p__Firmicutes;c__Bacilli;o__Lactobacillales;f__Streptococcaceae;g__Streptococcus;s__Streptococcus suis_W	56	41	5	29	56	21	23	56
Streptococcus uberis	Streptococcus uberis	d__Bacteria;p__Firmicutes;c__Bacilli;o__Lactobacillales;f__Streptococcaceae;g__Streptococcus;s__Streptococcus uberis	34	18	1	11	22	2	7	34
Streptomyces albidoflavus	Streptomyces albidoflavus, Streptomyces fungicidicus, Streptomyces koyangensis, Streptomyces odorifer, Streptomyces sampsonii, Streptomyces violascens	d__Bacteria;p__Actinobacteriota;c__Actinomycetia;o__Streptomycetales;f__Streptomycetaceae;g__Streptomyces;s__Streptomyces albidoflavus	32	26	5	15	23	3	7	22
Streptomyces anulatus	Streptomyces anulatus	d__Bacteria;p__Actinobacteriota;c__Actinomycetia;o__Streptomycetales;f__Streptomycetaceae;g__Streptomyces;s__Streptomyces anulatus	14	3	3	7	14	0	2	14
Streptomyces californicus	Streptomyces griseus	d__Bacteria;p__Actinobacteriota;c__Actinomycetia;o__Streptomycetales;f__Streptomycetaceae;g__Streptomyces;s__Streptomyces californicus	24	23	0	7	24	2	3	22
Sutterella wadsworthensis	Sutterella wadsworthensis	d__Bacteria;p__Proteobacteria;c__Gammaproteobacteria;o__Burkholderiales;f__Burkholderiaceae;g__Sutterella;s__Sutterella wadsworthensis	18	2	0	13	18	1	4	18
Vibrio cholerae	Vibrio cholerae	d__Bacteria;p__Proteobacteria;c__Gammaproteobacteria;o__Enterobacterales;f__Vibrionaceae;g__Vibrio;s__Vibrio cholerae	92	38	40	65	89	38	24	85
Vibrio crassostreae_C	Vibrio crassostreae	d__Bacteria;p__Proteobacteria;c__Gammaproteobacteria;o__Enterobacterales;f__Vibrionaceae;g__Vibrio;s__Vibrio crassostreae_C	18	4	3	7	17	4	4	16
Vibrio fluvialis	Vibrio fluvialis	d__Bacteria;p__Proteobacteria;c__Gammaproteobacteria;o__Enterobacterales;f__Vibrionaceae;g__Vibrio;s__Vibrio fluvialis	16	1	1	9	14	6	9	13
Vibrio parahaemolyticus	Vibrio parahaemolyticus	d__Bacteria;p__Proteobacteria;c__Gammaproteobacteria;o__Enterobacterales;f__Vibrionaceae;g__Vibrio;s__Vibrio parahaemolyticus	493	106	35	41	455	176	217	361
Vibrio vulnificus	Vibrio fluvialis	d__Bacteria;p__Proteobacteria;c__Gammaproteobacteria;o__Enterobacterales;f__Vibrionaceae;g__Vibrio;s__Vibrio vulnificus	96	48	39	7	87	38	35	82
Xanthomonas citri	Xanthomonas citri	d__Bacteria;p__Proteobacteria;c__Gammaproteobacteria;o__Xanthomonadales;f__Xanthomonadaceae;g__Xanthomonas;s__Xanthomonas citri	157	125	35	61	156	54	40	138
Xanthomonas oryzae	Xanthomonas oryzae	d__Bacteria;p__Proteobacteria;c__Gammaproteobacteria;o__Xanthomonadales;f__Xanthomonadaceae;g__Xanthomonas;s__Xanthomonas oryzae	255	254	2	200	254	1	33	255
Xanthomonas translucens	Xanthomonas translucens	d__Bacteria;p__Proteobacteria;c__Gammaproteobacteria;o__Xanthomonadales;f__Xanthomonadaceae;g__Xanthomonas;s__Xanthomonas translucens	24	10	2	17	24	1	12	20
Xanthomonas vasicola	Xanthomonas vasicola	d__Bacteria;p__Proteobacteria;c__Gammaproteobacteria;o__Xanthomonadales;f__Xanthomonadaceae;g__Xanthomonas;s__Xanthomonas vasicola	81	59	1	63	80	0	2	80
Yersinia kristensenii	Yersinia kristensenii	d__Bacteria;p__Proteobacteria;c__Gammaproteobacteria;o__Enterobacterales;f__Enterobacteriaceae;g__Yersinia;s__Yersinia kristensenii	21	3	5	14	16	9	10	15
Yersinia kristensenii_B	Yersinia kristensenii	d__Bacteria;p__Proteobacteria;c__Gammaproteobacteria;o__Enterobacterales;f__Enterobacteriaceae;g__Yersinia;s__Yersinia kristensenii_B	11	6	2	5	11	2	4	11
Yersinia pestis	Yersinia pseudotuberculosis	d__Bacteria;p__Proteobacteria;c__Gammaproteobacteria;o__Enterobacterales;f__Enterobacteriaceae;g__Yersinia;s__Yersinia pestis	280	17	17	234	280	15	28	64
Yersinia rohdei	Yersinia rohdei	d__Bacteria;p__Proteobacteria;c__Gammaproteobacteria;o__Enterobacterales;f__Enterobacteriaceae;g__Yersinia;s__Yersinia rohdei	10	4	2	5	10	3	3	10
