## Supplemental Table S7 for "Timescale and genetic linkage explain the variable impact of defense systems on horizontal gene transfer"

# Table S7: Skewness and associated p-values for the distributions of DEF+/DEF- log-transformed gain ratios in recent (depth < 1E-5) and deep (depth > 1E-3) lineages.
defense_system	depth_group skewness pval
Abi	Recent 6.3027019279282905 2.9250108438946766e-10
Abi	Deep -5.794263400702241 6.862168802688002e-09
Gabija	Recent 8.604490051085998 7.665680028783092e-18
Gabija	Deep -6.001012473206638 1.9609092498231266e-09
RM	Recent 2.2660341602721408 0.023449291801746316
RM	Deep -6.518919403309267 7.081568941399965e-11
DRT	Recent 7.921283966372629 2.3507039662497866e-15
DRT	Deep -5.428399334886205 5.68617019597189e-08
DMS	Recent 3.6967361672529955 0.00021838909566053013
DMS	Deep -6.092821916638016 1.1093745346007783e-09
CBASS	Recent 6.279740107018375 3.391394632938491e-10
CBASS	Deep -5.539425658419351 3.0346523199782234e-08
CRISPR	Recent 9.372738567436324 7.067451721718059e-21
CRISPR	Deep -9.080075007829972 1.085000540161264e-19
